# Genomic rDNA instabilities in Arabidopsis epigenetic mutants alter location-based rRNA gene expression patterns

**DOI:** 10.64898/2026.03.11.710966

**Authors:** Murali Krishna Ramgopal, Abirami T. Subramanian, Ramya Tammineni, Aveepsha Bera, Balamurugan Aravind, Snigdha Ghosh, Gargi P. Saradadevi, Sahana Ravi, Gireesha Mohannath

## Abstract

The model plant species *Arabidopsis thaliana* has two nucleolus organizer regions (NORs), each consisting of tandem repeats of 45S rRNA genes on chromosomes 2 (*NOR2*) and 4 (*NOR4*). In the ecotype Col-0, the rRNA gene subtypes mapping to *NOR2* are mostly silenced during development, whereas those mapping to *NOR4* are mostly active. Using molecular and genetic mapping approaches, we demonstrate in multiple epigenetic mutants the occurrence of NOR conversions involving loss of rDNA and the associated telomeres in one NOR and replacement of the lost sequences with the corresponding sequences from the other NOR. We studied mutants of evolutionarily conserved chromatin remodelers *DECREASE IN DNA METHYLATION 1* (*DDM1*) and *CHROMATIN ASSEMBLY FACTOR 1* (*CAF-1*), and plant-specific *CHROMOMETHYLASE 2* (*CMT2*) DNA methyltransferase. We observed NOR conversions in *ddm1* and *caf-1* mutants, where such NOR conversions altered the rRNA variant expression patterns, which often confound the data pertaining to release of rRNA gene silencing. We delineated the effects of these mutations on the rDNA instability-mediated alterations in rRNA variant expression from their effects on the actual release of rRNA gene silencing. We also show that these mutations release rRNA gene silencing independently of their effect on rDNA genomic instability involving NOR conversions.
