## Supplementary Tables for "Genomic rDNA instabilities in Arabidopsis epigenetic mutants alter location-based rRNA gene expression patterns"

### Sheet: Table S1
	PCR products Amplified	Forward Primer (5' to 3')	Reverse Primer (5' to 3')
	All Variant (F1 & R1)	GACAGACTTGTCCAAAACGCCCACC	CTGGTCGAGGAATCCTGGACGATT
	Col-0 NOR2-TEL2N (F2 & R2)	CCCTAAACCCTAAACCCTAGCCTC	AGCGACAAAGGGCTGAATCTCAGTGG
	Col-0 NOR4-TEL4N (F3 & R3)	CTAAACCCTAAACCCTAAACCCTAGTGTTCG	GACTTCCCCACGAAGGAGAAGCC
	NOR4 3rd unit deletion marker (F4 & R4)	ACGGCCGGATGTCCGAGAAA	CCCGACTCTTAGGATCGACTAA
	NOR4 25th unit deletion marker (F5 & R5)	AGTCTCAACCATAAACGATGC	GGTCTTCTTTCCCCGCTGATTCT
	NOR2 2nd unit marker (F6 & R6)	TAATCGTCCAGGATTCTCCACCAG	GCATGCCAAAAAGAATACTAAATCCTATG
	NOR2 3rd - 4th unit marker (F7 & R7)	TATAATTCAAGGCGGTCCGAAC	CATTGAAATGTCTGAGGAGACAC
	ddm1-2 Splice defect (F8 & R8)	GCTGGAAGGGAAAGCTTAACAACC	ACACTGCCATCGATTCTGCAAACC
	ddm1-2 genotyping (F9 & R9)	CAGATCTCTACCCTCCTGT	TGAGCTACGAGCCATGGGTTTGTGAAACGTA
	c4_NM_00003	CATCTTGTAAACAACGATATCTCTTAAAGTTC	ATATACAATATAAATATATTTTTCTCAATTTCAAAAC
	c4_NM_00047	GTGTCAATTAATATTTTAACGAAAAGTTGCGATG	ATCGCAAATTTCCATTAAAATATTGATGGGG
	c4_NM_00082.4	GTCCCATACTATTATATAGAGTACATTCATAAC	CTTTTAGGGTAACTTTCTCTGATGACTTGCC
	c4_NM_00123	ATCTTGGATGCTATTGCTCGCCACTG	ATGGGACTTACGACAACATCTTTGTTGAATGC
	c2_NM_00070	CAAGCATCATAGCATCTTGCTCACCAG	TGGATTTATATATATCTTAAATCCGTAAGTATTCTAAC
	c2_NM_00081	GCCACAAACATTGCACTGGGC	TAGACTCCAAGTAGCTGTCTTTGTC
	c4_NM_00006	GGCAAGTATGAATGAGAATAAACCATGACG	GAGGCAAGTTTCCTTATAACTGTAGAGAGC
	ddm1-1 genotyping (F10 & R10)	TTTGAGGTTTGCAGAATCGATGGCA	CCTATAAACATGAACAGGTTTCGTCTGCCCGAT
	FAS1 (WT)	TAACATGGAGAAGCAAGGGG	GATCCTTTTGCAGAGGACGA
	fas1-4 (T-DNA)	GATCCTTTTGCAGAGGACGA	TTAAAAACGTCCGCAATGTG
	FAS2 (WT)	ATGATGCAGGAGGTGAGCTT	TTCGAAAGAAAGACGGCAAT
	fas2-4 (T-DNA)	ATGATGCAGGAGGTGAGCTT	CAACACTCAACCCTATCTCGG
	c2_NM_00009.4	TGGGCTGCCATTAGTTCTTC	AGTGGGTCGTGATGAAGAGG
	c2_NM_00147	AGCAGCTAGAGAAGAAAACGAGGGAG	TTCACCGAGTGTCCGAATCCAAGAGAAG
	c2_00069	ACCTTGACGACCAGTCTTGG	CTCCGGATAAGTTGGAGTCG
	c2_00078	CCTCCTTCTAGTTCTAGAGCAGGTC	CCGGTGAATCGAAATTCATGACTCGG
	c4_00012	CTCAAGACAAGTGAGTTAATGCCACGGC	GGTATCAGTAAGACAGCGGAGAATGCAACCG
	c4_00049	CTGTGAAGAATGCGCGTAAGAAGG	CCAAACATCCAACATTATATAGGGGC
	c4_00086	GGGACCTCAATAGCTTCTTTTGGCTG	GCTAACGTGTGTCTTCCCAATGG
	Actin	AAGTCATAACCATCGGAGCTG	ACCAGATAAGACAAGACACAC
	CMT2 (WT)	CCATAGAACTTAAAAGCCGGG	CTTGTGGCCGATTTTCGGAAC
	cmt2-3 (T-DNA)	ATTTTGCCATTTCGGAAC	CTTGTGGCCGATTTTCGGAAC

### Sheet: Table S2
	The following PCR profile was used to amplify different products. Initial denaturation and final extension time of 3 minutes was used for all the PCRs.
		PCR conditions
	Product	Denaturation		Annealing		Extension		Cycle Number
		Temperature	Time (Seconds)	Temperature	Time (Seconds)	Temperature	Time (Seconds)
	c4_NM_00003	95°C	30	50°C	30	72°C	30	35
	fas1-4 (TDNA)			51°C			45	32
	NOR4 25th Unit deletion marker						30	30
	FAS2 (WT)			52°C			60	32
	FAS1 (WT)			53°C
	ddm1-1 genotyping						30	30
	c4_NM_00082.4							32
	fas2-4 (TDNA)			54°C			60
	All Variant			55°C				23
	Actin							29
	c4_NM_00123						30	30
	ddm1-2 Splice defect							31
	NOR4 3rd Unit deletion marker						45	30
	c4_NM_00047							31
	c2_NM_00070			56°C			30	35
	ddm1-2 genotyping			57°C				30
	c4_NM_00006						60	31
	Col-0 NOR-TEL			58°C				35
	NOR2 2nd unit marker							33
	CMT2 (WT)							30
	cmt2-3 (TDNA)						45
	c2_NM_00081						30	31
	NOR2 3rd- 4th unit marker			60 °C			60	32

### Sheet: Table S3
	The following restriction enzymes used for CAPS and dCAPS assay
	CAPS/dCAPS markers used for mapping/genotyping	Restriction Enzyme
	ddm1-1 genotyoping (CAPS)	NsiI
	ddm1-2 genotyoping (dCAPS)	RsiI
	c4_00012	ApoI
	c4_00049	DraI
	c4_00086	HinfI
	c2_00069	MlyI
	c2_00078	MseI
	Note: All the restriction enzymes were procured from New England Biolabs
